# Phages communicate across species to shape microbial ecosystems

**DOI:** 10.1101/2025.10.13.681337

**Authors:** Francisca Gallego-del-Sol, Daniel Sin, Cora Chmielowska, Javier Mancheño-Bonillo, Yuyi Li, Sara Zamora-Caballero, Nuria Quiles-Puchalt, José R Penadés, Alberto Marina

**Author notes:** Corresponding authors: Alberto Marina, Instituto de Biomedicina de Valencia, Spain, José R Penadés, Centre for Bacterial Resistance Biology, Imperial College London, UK. These authors contributed equally (Francisca Gallego-del-Sol, Daniel Sin, Cora Chmielowska).

## Abstract

Arbitrium is a communication system that helps bacteriophages decide between lysis and lysogeny via secreted peptides. In arbitrium, the AimP peptide binds its cognate AimR receptor to repress *aimX* expression, promoting lysogeny. It has been assumed that each AimR responds exclusively to its own AimP. Here, we question this view by demonstrating cross-communication between distinct arbitrium systems. Using prototypical arbitrium phages, we demonstrate that AimP peptides bind and repress unrelated AimR receptors, promoting lysogeny and reducing prophage induction. Structural and binding assays reveal conserved residues enabling cross-recognition while preserving specificity. In mixed lysogenic cultures, these interactions shape induction outcomes, demonstrating ecological relevance. We extent these findings to infection contexts, showing that arbitrium signalling influences outcomes in cells harbouring prophages with compatible communicating systems. These findings reveal that phages engage in cross-species communication, a trait restricted to more complex life forms, challenging our understanding of how these elements reshape microbial communities.
