## Supplemental Table S1 for "Phages communicate across species to shape microbial ecosystems": Table S5.xlsx

### Sheet: Bacterial Strains
Bacteria	Source	Identifier
Δ6s (Δ6 ΔpkS; chloramphenicol sensitive with loxP scar)	This study	JP25790
Δ6 ΔggaB	This study	JP25791
Δ6s amyE::sroF13952	This study	JP25792
Δ6s lysogenic Phi3T	This study	JP25793
Δ6s lysogenic Spbeta	This study	JP25794
Δ6s lysogenic Goe11	This study	JP25795
Δ6s lysogenic ATCC13952	This study	JP25796
Δ6s lysogenic Phi3T ΔaimP6AA	This study	JP25797
Δ6s lysogenic Spbeta ΔaimP6AA	This study	JP25798
Δ6s lysogenic Goe11 ΔaimP6AA	This study	JP25799
Δ6s lysogenic ATCC13952 ΔaimP6AA	This study	JP25800
Δ6s lysogenic Phi3T; last 6 AA of cognate aimP replaced with last 6 AA of aimP13952	This study	JP25801
Δ6s lysogenic Phi3T; last 6 AA of cognate aimP replaced with last 6 AA of aimPGoe11	This study	JP25802
Δ6s lysogenic Phi3T; last 6 AA of cognate aimP replaced with last 6 AA of aimPSpbeta	This study	JP25803
Δ6s lysogenic Spbeta; last 6 AA of cognate aimP replaced with last 6 AA of aimP13952	This study	JP25804
Δ6s lysogenic Spbeta; last 6 AA of cognate aimP replaced with last 6 AA of aimPGoe11	This study	JP25805
Δ6s lysogenic Spbeta; last 6 AA of cognate aimP replaced with last 6 AA of aimPPhi3T	This study	JP25806
Δ6s lysogenic Spbeta; last 6 AA of cognate aimP replaced with last 6 AA of aimPV3I1	This study	JP25807
Δ6s lysogenic Goe11; last 6 AA of cognate aimP replaced with last 6 AA of aimP13952	This study	JP25808
Δ6s lysogenic Goe11; last 6 AA of cognate aimP replaced with last 6 AA of aimPSpbeta	This study	JP25809
Δ6s lysogenic Goe11; last 6 AA of cognate aimP replaced with last 6 AA of aimPPhi3T	This study	JP25810
Δ6s lysogenic Goe11; last 6 AA of cognate aimP replaced with last 6 AA of aimPV3I1	This study	JP25811
Δ6s lysogenic ATCC13952; last 6 AA of cognate aimP replaced with last 6 AA of aimPGoe11	This study	JP25812
Δ6s lysogenic ATCC13952; last 6 AA of cognate aimP replaced with last 6 AA of aimPSpbeta	This study	JP25813
Δ6s lysogenic ATCC13952; last 6 AA of cognate aimP replaced with last 6 AA of aimPPhi3T	This study	JP25814
Δ6s lysogenic ATCC13952; last 6 AA of cognate aimP replaced with last 6 AA of aimPV3I1	This study	JP25815
∆6 amyE::Pspank-[AimRPhi3T binding box]-sfGFP, thrC::aimRPhi3T	This study	∆6: RGFP-Pphi3T
∆6 amyE::Pspank-[AimRGoe11 binding box]-sfGFP, thrC::aimRGoe11	This study	∆6: RGFP-PGoe11
Δ6s lysogenic Goe11 WT; yokI::tetL	This study	JP25975
DH5α with pDR110 vector; to clone amyE::sroF13952 in B. subtilis	This study	JP25816
DH5α with pJoe8999 vector; with sgRNA to target aimP6AA in Phi3T	This study	JP25817
DH5α with pJoe8999 vector; with sgRNA to target aimP6AA in Spbeta	This study	JP25818
DH5α with pJoe8999 vector; with sgRNA to target aimP6AA in Goe11	This study	JP25819
DH5α with pJoe8999 vector; with sgRNA to target aimP6AA in ATCC13952	This study	JP25820
DH5α with pJoe8999 vector; with sgRNA and flanking homologous regions to generate ΔaimP6AA in Phi3T	This study	JP25821
DH5α with pJoe8999 vector; with sgRNA and flanking homologous regions to generate ΔaimP6AA in Spbeta	This study	JP25822
DH5α with pJoe8999 vector; with sgRNA and flanking homologous regions to generate ΔaimP6AA in Goe11	This study	JP25823
DH5α with pJoe8999 vector; with sgRNA and flanking homologous regions to generate ΔaimP6AA in ATCC13952	This study	JP25824
DH5α with pJoe8999 vector; with sgRNA and flanking homologous regions to swap the cognate aimP6AA of Phi3T with aimP13952	This study	JP25825
DH5α with pJoe8999 vector; with sgRNA and flanking homologous regions to swap the cognate aimP6AA of Phi3T with aimPGoe11	This study	JP25826
DH5α with pJoe8999 vector; with sgRNA and flanking homologous regions to swap the cognate aimP6AA of Phi3T with aimPSpbeta	This study	JP25827
DH5α with pJoe8999 vector; with sgRNA and flanking homologous regions to swap the cognate aimP6AA of Spbeta with aimP13952	This study	JP25828
DH5α with pJoe8999 vector; with sgRNA and flanking homologous regions to swap the cognate aimP6AA of Spbeta with aimPGoe11	This study	JP25829
DH5α with pJoe8999 vector; with sgRNA and flanking homologous regions to swap the cognate aimP6AA of Spbeta with aimPPhi3T	This study	JP25830
DH5α with pJoe8999 vector; with sgRNA and flanking homologous regions to swap the cognate aimP6AA of Spbeta with aimPV3I1	This study	JP25831
DH5α with pJoe8999 vector; with sgRNA and flanking homologous regions to swap the cognate aimP6AA of Goe11 with aimP13952	This study	JP25832
DH5α with pJoe8999 vector; with sgRNA and flanking homologous regions to swap the cognate aimP6AA of Goe11 with aimPSpbeta	This study	JP25833
DH5α with pJoe8999 vector; with sgRNA and flanking homologous regions to swap the cognate aimP6AA of Goe11 with aimPPhi3T	This study	JP25834
DH5α with pJoe8999 vector; with sgRNA and flanking homologous regions to swap the cognate aimP6AA of Goe11 with aimPV3I1	This study	JP25835
DH5α with pJoe8999 vector; with sgRNA and flanking homologous regions to swap the cognate aimP6AA of ATCC13952 with aimPGoe11	This study	JP25836
DH5α with pJoe8999 vector; with sgRNA and flanking homologous regions to swap the cognate aimP6AA of ATCC13952 with aimPSpbeta	This study	JP25837
DH5α with pJoe8999 vector; with sgRNA and flanking homologous regions to swap the cognate aimP6AA of ATCC13952 with aimPPhi3T	This study	JP25838
DH5α with pJoe8999 vector; with sgRNA and flanking homologous regions to swap the cognate aimP6AA of ATCC13952 with aimPV3I1	This study	JP25839
DH5α with pDR110 vector; to clone amyE::sroFGoe11 in B. subtilis	This study	JP25840
DH5α with pAND101_P(3T), to clone amyE::Pspank-[AimRPhi3T binding box]-sfGFP in B. subtilis	This study	pAND_P(Goe11)
DH5α with pAND101_P(Goe11), to clone amyE::Pspank-[AimRGoe11 binding box]-sfGFP in B. subtilis	This study	pAND_P(3T)
DH5α with pJAL_aimR(3T), to clone thrC::aimRPhi3T in B. subtilis	This study	pJAL_AimR(3T)
DH5α with pJAL_aimR(Goe11), to clone thrC::aimRGoe11 in B. subtilis	This study	pJAL_AimR(Goe11)
Bacillus amyloliquefaciens ATCC13952	American Type Culture Collection
Bacillus ubtilis TS01 lysogenized with Goe11	Gift from the Hertel lab	JP23502

### Sheet: Plasmid
Identifier (JP)	Description	Source
pDR110	B. subtilis integrative vector targeting amyE with multiple cloning site	[ref]
pJoe8999	B. subtilis thermosensitive vector with CRISPR Cas system to allow targeted mutations in B. subtilis	[ref], graciously provided by Westra lab
pdR244	B. subtilis thermosensitive vector containing Cre recombinase that allows excision of DNA fragments flanked by loxP sites	[ref]
pJP3032	DH5α with pDR110 vector; to clone amyE::sroF13952 in B. subtilis	This study
pJP3033	DH5α with pJoe8999 vector; with sgRNA to target aimP6AA in Phi3T	This study
pJP3034	DH5α with pJoe8999 vector; with sgRNA to target aimP6AA in Spbeta	This study
pJP3035	DH5α with pJoe8999 vector; with sgRNA to target aimP6AA in Goe11	This study
pJP3036	DH5α with pJoe8999 vector; with sgRNA to target aimP6AA in ATCC13952	This study
pJP3037	DH5α with pJoe8999 vector; with sgRNA and flanking homologous regions to generate ΔaimP6AA in Phi3T	This study
pJP3038	DH5α with pJoe8999 vector; with sgRNA and flanking homologous regions to generate ΔaimP6AA in Spbeta	This study
pJP3039	DH5α with pJoe8999 vector; with sgRNA and flanking homologous regions to generate ΔaimP6AA in Goe11	This study
pJP3040	DH5α with pJoe8999 vector; with sgRNA and flanking homologous regions to generate ΔaimP6AA in ATCC13952	This study
pJP3041	DH5α with pJoe8999 vector; with sgRNA and flanking homologous regions to swap the cognate aimP6AA of Phi3T with aimP13952	This study
pJP3042	DH5α with pJoe8999 vector; with sgRNA and flanking homologous regions to swap the cognate aimP6AA of Phi3T with aimPGoe11	This study
pJP3043	DH5α with pJoe8999 vector; with sgRNA and flanking homologous regions to swap the cognate aimP6AA of Phi3T with aimPSpbeta	This study
pJP3044	DH5α with pJoe8999 vector; with sgRNA and flanking homologous regions to swap the cognate aimP6AA of Spbeta with aimP13952	This study
pJP3045	DH5α with pJoe8999 vector; with sgRNA and flanking homologous regions to swap the cognate aimP6AA of Spbeta with aimPGoe11	This study
pJP3046	DH5α with pJoe8999 vector; with sgRNA and flanking homologous regions to swap the cognate aimP6AA of Spbeta with aimPPhi3T	This study
pJP3047	DH5α with pJoe8999 vector; with sgRNA and flanking homologous regions to swap the cognate aimP6AA of Spbeta with aimPV3I1	This study
pJP3048	DH5α with pJoe8999 vector; with sgRNA and flanking homologous regions to swap the cognate aimP6AA of Goe11 with aimP13952	This study
pJP3049	DH5α with pJoe8999 vector; with sgRNA and flanking homologous regions to swap the cognate aimP6AA of Goe11 with aimPSpbeta	This study
pJP3050	DH5α with pJoe8999 vector; with sgRNA and flanking homologous regions to swap the cognate aimP6AA of Goe11 with aimPPhi3T	This study
pJP3051	DH5α with pJoe8999 vector; with sgRNA and flanking homologous regions to swap the cognate aimP6AA of Goe11 with aimPV3I1	This study
pJP3052	DH5α with pJoe8999 vector; with sgRNA and flanking homologous regions to swap the cognate aimP6AA of ATCC13952 with aimPGoe11	This study
pJP3053	DH5α with pJoe8999 vector; with sgRNA and flanking homologous regions to swap the cognate aimP6AA of ATCC13952 with aimPSpbeta	This study
pJP3054	DH5α with pJoe8999 vector; with sgRNA and flanking homologous regions to swap the cognate aimP6AA of ATCC13952 with aimPPhi3T	This study
pJP3055	DH5α with pJoe8999 vector; with sgRNA and flanking homologous regions to swap the cognate aimP6AA of ATCC13952 with aimPV3I1	This study
pJP3056	DH5α with pDR110 vector; to clone amyE::sroFGoe11 in B. subtilis	This study
pAX01	B. subtilis integrative vector targeting lacA containing Pxylose	1
pDG1663	B. subtilis integratigve vector targeting thrC, containing β-gal reporter gene	2
pAND101	B. subtilis integrative vector targeting amyE, containing IPTG-inducible Pspank promoter and sfGFP reporter gene	3
pJAL	B. subtilis integrative vector targeting thrC, containing xylose-inducible promoter Pxyl and tag cassette	This study
pJAL_AimR(3T)	aimR gene from phage phi3T cloned into pJAL plasmid under expression of its own constitutive promoter	This study
pJAL_AimR(Goe11)	aimR gene from phage Goe11 cloned into pJAL plasmid under expression of its own constitutive promoter	This study
pAND_P(Goe11)	aimXGoe11 promoter controlled by AimRGoe11 cloned downstream of Pspank and upstream of sfGFP in pAND101	This study
pAND_P(3T)	AimRphi3T union box cloned downstream of Pspank and upstream of sfGFP in pAND101	This study
References
1	Härtl B, Wehrl W, Wiegert T, Homuth G, Schumann W.2001.Development of a New Integration Site within theBacillus subtilis Chromosome and Construction of Compatible Expression Cassettes. J Bacteriol183:.https://doi.org/10.1128/jb.183.8.2696-2699.2001
2	Guérout-Fleury, A.M., Frandsen, N., and Stragier, P. (1996). Plasmids for ectopic integration in Bacillus subtilis. Gene 180, 57–61. https://doi.org/10.1016/s0378-1119(96)00404-0.
3	Miguel-Arribas, A., Val-Calvo, J., Gago-Córdoba, C., Izquierdo, J.M., Abia, D., Wu, L.J., Errington, J., and Meijer, W.J.J. (2021). A novel bipartite antitermination system widespread in conjugative elements of Gram-positive bacteria. Nucleic Acids Res 49, 5553–5567. https://doi.org/10.1093/nar/gkab360.

### Sheet: Oligos (Plasmids)
Plasmid		Oligonucleotide	Sequence (5' - 3')
pJP3032		ATCC_YopR_1F	ACGCGTCGACTGGGGTCATTGATAGTAACGGTAATCCG
		ATCC_YopR_2R	ACATGCATGCACACCCAGACTTAAGCTGGGC
pJP3033		AimP_Phi3T_swap_1f	TACGACTGTAGCAAGTGCAATTCG
		AimP_Phi3T_swap_2r	AAACCGAATTGCACTTGCTACAGT
pJP3034		AimP_Spbeta_swap_1f	TACGGAGGTTGCTGGAATGCCACG
		AimP_Spbeta_swap_2r	AAACCGTGGCATTCCAGCAACCTC
pJP3035		AimP_Goe11_swap_1f	TACGCAAGTTGCTGGCATTGTCCG
		AimP_Goe11_swap_2r	AAACCGGACAATGCCAGCAACTTG
pJP3036		AimP_phi6_ATCC13952_swap_1f	TACGGAAGTTGCAGGAGTTGTTCG
		AimP_phi6_ATCC13952_swap_2r	AAACCGAACAACTCCTGCAACTTC
pJP3037	PCR A	AimP_phi3T_swap_3f	CTCACTATAGGGTCGACGGCCAACGTATGCTCGAAGCGAACATAAGC
(cloned on pJP3033)		AimP_Phi3T_swap_10r	ATTATTTAATTATGCTACAGTTACTTCATCAGAAGC
	PCR B	AimP_Phi3T_swap_18f	TGTAGCATAATTAAATAATTGAATAGGTAATACATAATACTATCATAGACG
		AimP_Phi3T_swap_12r	GATTATTTCTTAATCTAGAAAGGCCTTATGCTTTTTCCAGACTTTCTTTTTATTTTCCTC
pJP3038	PCR A	AimP_Spbeta_swap_3f	CTCACTATAGGGTCGACGGCCAACGGTGAGATTTCTGAGAACATGTACATTAG
(cloned on pJP3034)		AimP_Spbeta_swap_7r	ATGGATTTTAAGCAACCTCATAATCACCTGAAG
	PCR B	AimP_Spbeta_swap_11f	GGTTGCTTAAAATCCATTGACACATAAAGTTATTAG
		AimP_Spbeta_27r	GATTATTTCTTAATCTAGAAAGGCCTTATCTTTTAATAATGCTGCTATCTCTATTTTTGC
pJP3039	PCR A	AimP_Goe11_swap_3f	CTCACTATAGGGTCGACGGCCAACGGCTCTTATCAAATATTTATTTGAATGAAAATAATCTTG
(cloned on pJP3035)		AimP_Goe11_swap_19r	AATGTTTAATTAAGCAACTTGATAGTCCCCTGAAG
	PCR B	AimP_Goe11_swap_24f	AAGTTGCTTAATTAAACATTGACACATAGAATTATTAGTATTATTATTTAC
		AimP_Goe11_15r	GATTATTTCTTAATCTAGAAAGGCCTTATATGCTGCTATCTCTATTTTTGCACC
pJP3040	PCR A	AimP_phi6_ATCC13952_swap_3f	CTCACTATAGGGTCGACGGCCAACGCTTTTATCTAATATTTATTTAAATGAAAATGAACTTGAATTG
(cloned on pJP3036)		AimP_phi6_ATCC13952_swap_7r	TCAATGACTATGCAACTTCGTAATCACCTGAAG
	PCR B	AimP_phi6_ATCC13952_swap_11f	GAAGTTGCATAGTCATTGACACATAAGGGGATATTTAGTATC
		AimP_phi6_ATCC13952_swap_16r	GATTATTTCTTAATCTAGAAAGGCCTTATGCTCTATATCCTGAAGCAATGCTTTC
pJP3041	PCR A	AimP_Phi3T_swap_3f	CTCACTATAGGGTCGACGGCCAACGTATGCTCGAAGCGAACATAAGC
(cloned on pJP3033)		AimP_Phi3T_swap_5r	CTAAGCTCCTCGAACAACTCCTGCTACAGTTACTTCATCAGAAGC
	PCR B	AimP_Phi3T_swap_13f	GGAGTTGTTCGAGGAGCTTAGTTAAATAATTGAATAGGTAATACATAATACTATCATAGACG
		AimP_Phi3T_swap_12r	GATTATTTCTTAATCTAGAAAGGCCTTATGCTTTTTCCAGACTTTCTTTTTATTTTCCTC
pJP3042	PCR A	AimP_Phi3T_swap_3f	CTCACTATAGGGTCGACGGCCAACGTATGCTCGAAGCGAACATAAGC
(cloned on pJP3033)		AimP_Phi3T_swap_4r	ATTATTTAATTATGCTACAGTTACTTCATCAGAAGC
	PCR B	AimP_Phi3T_swap_11f	GGCATTGTCCGTGGAGCGTAATTAAATAATTGAATAGGTAATACATAATACTATCATAGACG
		AimP_Phi3T_swap_12r	GATTATTTCTTAATCTAGAAAGGCCTTATGCTTTTTCCAGACTTTCTTTTTATTTTCCTC
pJP3043	PCR A	AimP_Phi3T_swap_3f	CTCACTATAGGGTCGACGGCCAACGTATGCTCGAAGCGAACATAAGC
(cloned on pJP3033)		AimP_Phi3T_swap_6r	TTATGCTCCACGTGGCATTCCTGCTACAGTTACTTCATCAGAAGC
	PCR B	AimP_Phi3T_swap_14f	GGAATGCCACGTGGAGCATAATTAAATAATTGAATAGGTAATACATAATACTATCATAGACG
		AimP_Phi3T_swap_12r	GATTATTTCTTAATCTAGAAAGGCCTTATGCTTTTTCCAGACTTTCTTTTTATTTTCCTC
pJP3044	PCR A	AimP_Spbeta_swap_3f	CTCACTATAGGGTCGACGGCCAACGGTGAGATTTCTGAGAACATGTACATTAG
(cloned on pJP3034)		AimP_Spbeta_swap_4r	TTACGCTCCACGGACAATGCCAGCAACCTCATAATCACCTGAAG
	PCR B	AimP_Spbeta_swap_8f	GGCATTGTCCGTGGAGCGTAAAATCCATTGACACATAAAGTTATTAG
		AimP_Spbeta_27r	GATTATTTCTTAATCTAGAAAGGCCTTATCTTTTAATAATGCTGCTATCTCTATTTTTGC
pJP3045	PCR A	AimP_Spbeta_swap_3f	CTCACTATAGGGTCGACGGCCAACGGTGAGATTTCTGAGAACATGTACATTAG
(cloned on pJP3034)		AimP_Spbeta_swap_5r	CTAAGCTCCTCGAACAACTCCAGCAACCTCATAATCACCTGAAG
	PCR B	AimP_Spbeta_swap_9f	GGAGTTGTTCGAGGAGCTTAGAATCCATTGACACATAAAGTTATTAG
		AimP_Spbeta_27r	GATTATTTCTTAATCTAGAAAGGCCTTATCTTTTAATAATGCTGCTATCTCTATTTTTGC
pJP3046	PCR A	AimP_Spbeta_swap_3f	CTCACTATAGGGTCGACGGCCAACGGTGAGATTTCTGAGAACATGTACATTAG
(cloned on pJP3034)		AimP_Spbeta_swap_6r	TTAAGCACCACGAATTGCACTAGCAACCTCATAATCACCTGAAG
	PCR B	AimP_Spbeta_swap_10f	AGTGCAATTCGTGGTGCTTAAAATCCATTGACACATAAAGTTATTAG
		AimP_Spbeta_27r	GATTATTTCTTAATCTAGAAAGGCCTTATCTTTTAATAATGCTGCTATCTCTATTTTTGC
pJP3047	PCR A	AimP_Spbeta_swap_3f	CTCACTATAGGGTCGACGGCCAACGGTGAGATTTCTGAGAACATGTACATTAG
(cloned on pJP3034)		AimP_Spbeta_swap_16r	TTAAGCTCCGCGTACCATACCAGCAACCTCATAATCACCTGAAG
	PCR B	AimP_Spbeta_swap_17f;	GGTATGGTACGCGGAGCTTAAAATCCATTGACACATAAAGTTATTAG
		AimP_Spbeta_27r	GATTATTTCTTAATCTAGAAAGGCCTTATCTTTTAATAATGCTGCTATCTCTATTTTTGC
pJP3048	PCR A	AimP_Goe11_swap_3f	CTCACTATAGGGTCGACGGCCAACGGCTCTTATCAAATATTTATTTGAATGAAAATAATCTTG
(cloned on pJP3045)		AimP_Goe11_swap_16r	CTAAGCTCCTCGAACAACTCCAGCAACTTGATAGTCCCCTGAAG
	PCR B	AimP_Goe11_swap_21f	GGAGTTGTTCGAGGAGCTTAGTTAAACATTGACACATAGAATTATTAG
		AimP_Goe11_15r	GATTATTTCTTAATCTAGAAAGGCCTTATATGCTGCTATCTCTATTTTTGCACC
pJP3049	PCR A	AimP_Goe11_swap_3f	CTCACTATAGGGTCGACGGCCAACGGCTCTTATCAAATATTTATTTGAATGAAAATAATCTTG
(cloned on pJP3045)		AimP_Goe11_swap_17r	TTATGCTCCACGTGGCATTCCAGCAACTTGATAGTCCCCTGAAG
	PCR B	AimP_Goe11_swap_22f	GGAATGCCACGTGGAGCATAATTAAACATTGACACATAGAATTATTAG
		AimP_Goe11_15r	GATTATTTCTTAATCTAGAAAGGCCTTATATGCTGCTATCTCTATTTTTGCACC
pJP3050	PCR A	AimP_Goe11_swap_3f	CTCACTATAGGGTCGACGGCCAACGGCTCTTATCAAATATTTATTTGAATGAAAATAATCTTG
(cloned on pJP3045)		AimP_Goe11_swap_18r	TTAAGCACCACGAATTGCACTAGCAACTTGATAGTCCCCTGAAG
	PCR B	AimP_Goe11_swap_23f	AGTGCAATTCGTGGTGCTTAATTAAACATTGACACATAGAATTATTAG
		AimP_Goe11_15r	GATTATTTCTTAATCTAGAAAGGCCTTATATGCTGCTATCTCTATTTTTGCACC
pJP3051	PCR A	AimP_Goe11_swap_3f	CTCACTATAGGGTCGACGGCCAACGGCTCTTATCAAATATTTATTTGAATGAAAATAATCTTG
(cloned on pJP3045)		AimP_Goe11_swap_30r	GATTATTTCTTAATCTAGAAAGGCCTTATATGCTGCTATCTCTATTTTTGCACC
	PCR B	AimP_Goe11_swap_31f	GGTATGGTACGCGGAGCTTAATTAAACATTGACACATAGAATTATTAG
		AimP_Goe11_15r	GATTATTTCTTAATCTAGAAAGGCCTTATATGCTGCTATCTCTATTTTTGCACC
pJP3052	PCR A	AimP_phi6_ATCC13952_swap_3f	CTCACTATAGGGTCGACGGCCAACGCTTTTATCTAATATTTATTTAAATGAAAATGAACTTGAATTG
(cloned on pJP3046)		AimP_phi6_ATCC13952_swap_4r	TTACGCTCCACGGACAATGCCTGCAACTTCGTAATCACCTGAAG
	PCR B	AimP_phi6_ATCC13952_swap_8f	GGCATTGTCCGTGGAGCGTAATCATTGACACATAAGGGGATATTTAGTATC
		AimP_phi6_ATCC13952_swap_16r	GATTATTTCTTAATCTAGAAAGGCCTTATGCTCTATATCCTGAAGCAATGCTTTC
pJP3053	PCR A	AimP_phi6_ATCC13952_swap_3f	CTCACTATAGGGTCGACGGCCAACGCTTTTATCTAATATTTATTTAAATGAAAATGAACTTGAATTG
(cloned on pJP3046)		AimP_phi6_ATCC13952_swap_5r	TTATGCTCCACGTGGCATTCCTGCAACTTCGTAATCACCTGAAG
	PCR B	AimP_phi6_ATCC13952_swap_9f	GGAATGCCACGTGGAGCATAATCATTGACACATAAGGGGATATTTAGTATC
		AimP_phi6_ATCC13952_swap_16r	GATTATTTCTTAATCTAGAAAGGCCTTATGCTCTATATCCTGAAGCAATGCTTTC
pJP3054	PCR A	AimP_phi6_ATCC13952_swap_3f	CTCACTATAGGGTCGACGGCCAACGCTTTTATCTAATATTTATTTAAATGAAAATGAACTTGAATTG
(cloned on pJP3046)		AimP_phi6_ATCC13952_swap_6r	TTAAGCACCACGAATTGCACTTGCAACTTCGTAATCACCTGAAG
	PCR B	AimP_phi6_ATCC13952_swap_10f	AGTGCAATTCGTGGTGCTTAATCATTGACACATAAGGGGATATTTAGTATC
		AimP_phi6_ATCC13952_swap_16r	GATTATTTCTTAATCTAGAAAGGCCTTATGCTCTATATCCTGAAGCAATGCTTTC
pJP3055	PCR A	AimP_phi6_ATCC13952_swap_3f	CTCACTATAGGGTCGACGGCCAACGCTTTTATCTAATATTTATTTAAATGAAAATGAACTTGAATTG
(cloned on pJP3046)		AimP_phi6_ATCC13952_swap_17r	TTAAGCTCCGCGTACCATACCTGCAACTTCGTAATCACCTGAAG
	PCR B	AimP_phi6_ATCC13952_swap_18f	GAAGTTGCATAGTCATTGACACATAAGGGGATATTTAGTATC
		AimP_phi6_ATCC13952_swap_16r	GATTATTTCTTAATCTAGAAAGGCCTTATGCTCTATATCCTGAAGCAATGCTTTC
pJP3056		YopR_2F	ACGCGTCGACAGGTGTAGTAGACAAGAATGG
		YopR_2R	ACATGCATGCCCATTTAACCAAAATAGTCAAATGGATTTC
sfGFP reporters cloning
Template	Use for	Oligonucleotide	Sequence (5' - 3')
pAX01 (pJAL plasmid cloning)	Adapt pAX01to recombine with synthethic fragment	pAX01_tag_fwd	TCCCATTTCCCCCTTTGATTTTTAGATATCACTAGTTTG
		pAX01_tag_rev	GGCGGCCGCACTCTTCCT
pDG1663 (pJAL plasmid cloning)	pJAL plasmid cloning fragment 1	pDG1663_pJAL_fwd	CGTCAGTAACTTCCACAG
		pDG1663_pJAL_rev	TGGTCTGGTGTCAAAAATAATAATAAC
pAX01 (pJAL plasmid cloning)	pJAL plasmid cloning fragment 2	pAX_Cassette_pJAL_fwd	TTATTTTTGACACCAGACCATCGATATCTCTGCAGTCG
		pAX_Cassette_pJAL_rev	TACTGTGGAAGTTACTGACGACTCTAGTAGAGAGCGTTC
pJAL	pJAL vector expressing AimR	pJAL_promoterless_fwd	ACCACTAATAATGATGACAAATAAAACGAAAGG
		pJAL_promoterless_rev	CTCCCCGGGACGTTCTTG
∆6-3T Genomic DNA	AimRPhi3T fragment	aimR(3T)_pJAL_fwd	GGCAAGAACGTCCCGGGGAGAAATAGTTATTAATCAACGCCAG
		aimR(3T)_pJAL_rev	TTGTCATCATTATTAGTGGTCCTCCTTTCAAATTTGTCAAAC
∆6-Goe11 Genomic DNA	AimRGoe11 fragment	aimR(Goe11)_pJAL_fwd:	GGCAAGAACGTCCCGGGGAGCGGAAGAGGTGTATTATAGCCTTAAG
		aimR(Goe11)_pJAL_rev	TTGTCATCATTATTAGTGGTCTTCATTTTATCACCTCCTTTCATTATTAAG
pAND101	pAND101 vector expressing sfGFP under regulation of AimR	pAND_P_fwd	GCTAGCAAAGGAGGTGATC
		pAND_P_rev	AAGCTTAATTGTTATCCGCTC
∆6-3T Genomic DNA	AimRPhi3T union box fragment	P3T_fwd	AGCGGATAACAATTAAGCTTTTAAATAATTGAATAGGTAATACATAATACTATC
		P3T_rev	TGATCACCTCCTTTGCTAGCTCTAATAACCCCCATGTTC
∆6-Goe11 Genomic DNA	aimXGoe11 promoter under regulation of AimR Goe11 fragment	PGoe11_fwd	AGCGGATAACAATTAAGCTTTTAAACATTGACACATAGAATTATTAG
		PGoe11_rev	TGATCACCTCCTTTGCTAGCACGCAATTTTTTTTTGCG
Synthethic sequences	Sequence (5' - 3')
Synthethic sequence for pJAL cloning	AAAGGAAGAGTGCGGCCGCCCGCAGAAAGGCCCACCCGAAGGTGAGCCAGTGTGACTCTAGTAGAGAGCGTTCACCGACAAACAACAGATAAAACGAAAGGCCCAGTCTTTCGACTGAGCCTTTCGTTTTATTTGTCATCATTATTAGTGGTGGTGGTGATGGTGGTGGTGATGGTGTTTCTCGAACTGTGGGTGTGACCACGTTCCGAGGTCGACGCCACTACTAGACTGAAAATAGAGGTTTTCTGACCCGCTCTATACGCAAATTCCTATCGTCCGTGAAGCGTTCAACGCCTAGACTGGAAATATAAATTTTCGGTTCCTAAGTCTACCCCGCTTGACTTTTCAAACTGTGGATGGGACCAATGATGATGATGATGATGGTGATGATGATGCATT…
AimR 13952 cloning	AimR cloning	ATCCPlic_FW	TACTTCCAATCCATGGAGCTTATAAGAATAGCTATGC
	AimR cloning	ATCCPlic_RV	TATCCACCTTTACTGTTACATAGAAATAATTTTTAGTAGCCTTG

### Sheet: Oligos (Mutants)
Mutant			Oligonucleotide	Sequence (5' - 3')	Notes
Δ6s	Replace pkS::cmR with Kan	PCR A	168-29m	GGTTAAAATCTTTAGAGTGCTCG	PCR A and B were fused together with a double PCR (PCR D);
			168-30c	GTTCTCTCTCCTTTCTCGCCTGCGCTTCCTTTGCAATATTTCTGGCTGATGC	PCR B and C were fused together with double PCR (PCR E);
		PCR B	KanR-7m	GCAGGCGAGAAAGGAGAGAGAACGCAAGGAGAGGCACGCGAGGGAGGAAAGGCAGGATACCGTTCGTATAGCATACATTATACGAAGTTATGAATTCG	PCR C and D were fused with PCRs (PCR F), and PCRs A and E were fused (PCR G)
			KanR-8c	CGAGGCTCCTGTCACTGCTTCGCTCTGCTTCGGTGTCGTCGCCGTATCTGTGCTCTCTCTACCGTTCGTATAATGTATGCTATACGAAGTTATC
		PCR C	168-31m	GCGAAGCAGTGACAGGAGCCTCGGAATTCCTGTCTGAGTTGATTGACTTGGCAAAAGA
			168-32c	GTTAACTTACTCGGCTCAGGC
Δ6 ΔggaB	Replace ggaB with Kan	PCR A	Ggab-1F	ATAGAAAACGGAAAGAACAGG
			Ggab-2R	CGTATAATGTATGCTATACGAACGGTACTTTTTTCGTTCATAAAAGATTACTCC
		PCR B	Ggab-3F	CGTATAGCATACATTATACGAACGGTAGAATAATAAAGTTGCTAAATGAGGTTGG
			Ggab-4R	GAGAAATTCAGCTCACAGACGC
Goe11 WT yokI::tetL	Replace yokI with tetL	PCR A	yokI-Goe11-1m	ccttatggctcaacagataggg	PCR A and B were fused together with double PCR (PCR D)
			yokI-Goe11-2c	ccaagcaataatttaatctttttacgtacactatcatttcattctcctttcaagcc	PCR C and D were fused together with a double PCR
		PCR B	tetL-4m	atagtgtacgtaaaaagattaaattattgcttgg
			tetL-5c	ctgttataaaaaaaggatcaattttgaactctc
		PCR C	yokI-Goe11-3m	gagagttcaaaattgatcctttttttataacagaactttagaaagtaggtgcgg
			yokI-Goe11-4c	gcgatcagaatatgtatcgattgc

### Sheet: Double stranded DNA
	Double stranded DNA probes for EMSA
	DNA_Goe11	GTTGATCACTTAAATATTAAGTTTTTATAACATCTAGTGATGGCC
	DNA_ATCC	GCACTCACGAGATTATTTAATTTTTGAAAACTCTAGTGGAACTG
